# Functional imaging of microbial interactions with tree roots using a microfluidics setup

**DOI:** 10.1101/506774

**Authors:** Marie-Francoise Noirot-Gros, Shalaka V. Shinde, Chase Akins, Jessica L. Johnson, Sarah Zerbs, Rosemarie Wilton, Ken Kemner, Philippe Noirot, Gyorgy Babnigg

## Abstract

Coupling microfludics with microscopy has emerged as a powerful approach to study at cellular resolution the dynamics in plant physiology and root-microbe interactions. Most devices have been designed to study the model plant *Arabidopsis thaliana* at higher throughput than conventional methods. However, there is a need for microfluidic devices which enable *in vivo* studies of root development and root-microbe interactions in woody plants. Here, we developed the RMI-chip, a simple microfluidic setup in which *Populus tremuloides* (aspen tree) seedlings can grow for over a month, allowing continuous microscopic observation of interactions between live roots and rhizobacteria. We find that the colonization of growing aspen roots by *Pseudomonas fluorescens* in the RMI-chip involves dynamic biofilm formation and dispersal, in keeping with previous observations in a different experimental set-up. Also, we find that whole-cell biosensors based on the rhizobacterium *Bacillus subtilis* can be used to monitor compositional changes in the rhizosphere but that the application of these biosensors is limited by their efficiency at colonizing aspen roots and persisting. These results indicate that functional imaging of dynamic root-bacteria interactions in the RMI-chip requires careful matching between the host plant and the bacterial root colonizer.
