## Supplementary material for "Functional imaging of microbial interactions with tree roots using a microfluidics setup": oligos and strains used

### Sheet: Sheet1
	Oligonucleotides
	Name	Target	Enzymes	Features	Sequence
	MFN121	GFPsp-Fw	Spe1	RBS	GCATACTAGTAGG AGG ACA AAC ATG GTT TCT AAA GGT GAA G
	MFN123	GFPsp-Rv	Pst1	2 stop codons	GCAACTGCAGTG CTC ATT ATT ATT TAT ACA ATT CAT CCA TAC CAT GTG T
	MFN63	pXyl-Fw	EcoR1		AGGATGATTTCTGGAATTCGCGG
	MFN64	pXyl-Rv	Spe1		GACTGCAGCGGCCGCTACTAGTA
	Strains
	Strain	bacteria	Background	source*	genotype
	3a1	B. subtilis	NCIB 3610	BGSC	wild type
	MMB1023*	B. subtilis		Babic et al., 2011
	3a1-mCherry**	B. subtilis	NCIB 3610		cgeD::[(Ppen-mCherry)]kn
	1A976	B. subtilis	SKC6	BGSC	EmR his nprE18 aprE3 eglSΔ102 bglT/bglSΔEV lacA::PxylA-comK
	1A1010*	B. subtilis	SH517	BGSC	SpcR pheA1 trpC2
	1A1040*	B. subtilis	SB33	BGSC	EmR pheA1 trpC2 lacA::(PtagC-yfp)
	BSBIOA1	B. subtilis	SKC6	this work	EmR his nprE18 aprE3 eglSΔ102 bglT/bglSΔEV lacA::PxylA-comK amyE::[Pxyl-GFP]cat
	BSBIOA2	B. subtilis	SKC6	this work	EmR his nprE18 aprE3 eglSΔ102 bglT/bglSΔEV lacA::PxylA-comK amyE::[PkatA-gfp] spc
	BSBIOA3	B. subtilis	SKC6	this work	EmR his nprE18 aprE3 eglSΔ102 bglT/bglSΔEV lacA::PxylA-comK amyE::[PtagC-gfp] spc
	BSBIOA4	B. subtilis	NCIB 3610	this work	cgeD::[(Ppen-mCherry)]kn amyE::[Pxyl-GFP]cat
	BSBIOA5	B. subtilis	NCIB 3610	this work	cgeD::[(Ppen-mCherry)]kn amyE::[PkatA-gfp] spc
	BSBIOA6	B. subtilis	NCIB 3610	this work	cgeD::[(Ppen-mCherry)]kn amyE::[PtagC-gfp] spc
		P. fluorescens	SBW25
		P. fluorescens	SBW26
	* donor; ** recipient; BGSC http://www.bgsc.org
